# Fibre-specific mitochondrial protein abundance is linked to resting and post-training mitochondrial content in human muscle

**DOI:** 10.1101/2022.10.23.512956

**Authors:** E. Reisman, J. Botella, C. Huang, R. B. Schittenhelm, D. A. Stroud, C. Granata, S. Chandrasiri, G. Ramm, V. Oorschot, N. J. Caruana, D. J. Bishop

**Affiliations:** Institute for Health and Sport (iHeS), Victoria University, Melbourne, Victoria, 3011, Australia; Mary MacKillop Institute for Health Research, Australian Catholic University, Melbourne, Victoria, 3000, Australia; Metabolic Research Unit, School of Medicine and Institute for Mental and Physical Health and Clinical s Translation (IMPACT), Deakin University, Waurn Ponds, Victoria, 3216, Australia; Monash Proteomics & Metabolomics Facility, Biomedicine Discovery Institute and Department of Biochemistry and Molecular Biology, Monash University, Clayton, Victoria, 3168, Australia; Department of Biochemistry and Pharmacology, Bio21 Molecular Science and Biotechnology Institute, The University of Melbourne, Parkville, Victoria, 3052, Australia; Murdoch Children’s Research Institute, Royal Children’s Hospital, Parkville, Victoria, 3052, Australia; Victorian Clinical Genetics Services, Royal Children’s Hospital, Parkville, Victoria, 3052, Australia; Department of Diabetes, Central Clinical School, Monash University, Melbourne, Victoria, 3004, Australia; Institute for Clinical Diabetology, German, Diabetes Center, Leibniz Center for Diabetes Research at Heinrich-Heine-University, Düsseldorf, Düsseldorf, 40225, Germany; German Center for Diabetes Research, Partner Düsseldorf, München-Neuherberg, 40225, Germany; Ramaciotti Centre for Cryo EM, Biomedicine Discovery Institute and Department of Biochemistry and Molecular Biology, Monash University, Clayton, Victoria, 3168, Australia; Electron Microscopy Core Facility, European Molecular Biology Laboratory, Heidelberg, 69117, Germany

**Keywords:** Proteomics, single fibre, exercise, complex IV, fatty acid oxidation

## Abstract

Analyses of mitochondrial adaptations in human skeletal muscle have mostly used whole-muscle samples, where results may be confounded by the presence of a mixture of type I and II muscle fibres. Using our adapted mass spectrometry-based proteomics workflow, we provide new insights into fibre-specific mitochondrial differences in human skeletal muscle before and after training. Our findings challenge previous conclusions regarding the extent of fibre-type-specific remodelling of the mitochondrial proteome and highlight that most baseline differences in mitochondrial protein abundances between fibre types reported by us, and others, might be due to differences in total mitochondrial content or a consequence of adaptations to habitual physical activity (or inactivity). Most training-induced changes in different mitochondrial functional groups, in both fibre types, were stoichiometrically linked to changes in markers of mitochondrial content.
