## Supplementary material for "Fibre-specific mitochondrial protein abundance is linked to resting and post-training mitochondrial content in human muscle": Table S3

### Sheet: Fig 3b - Lactate, pH
Difference from before to after exercise for blood hydrohen ion (H+) and Lactate concentration (assessed on a radiometer)
	[H+] (mol/L) Difference			Lactate Difference (mmol/L)
	SIT [H+]	MICT [H+]		SIT La	MICT La
	3.27529e-08	-4.92201e-09		11.8	0.6
	4.3637e-08	-7.75018e-10		18.6	1
	3.73119e-08	-1.03807e-09		13.6	0.3
	9.58603e-08	-2.15419e-09		22.4	0.5
	3.67174e-08	-4.90555e-10		18.1	1.1
	5.39364e-08	-3.48181e-09		17.8	0.7
	6.99068e-08	-8.8098e-10		19.6	0.5
	4.51605e-08			16.1	1.7
Mean	5.19104e-08	-1.96323e-09		17.25	0.8
SD	2.13291e-08	1.66857e-09		3.36452	0.450397
