## Supplementary material for "Fibre-specific mitochondrial protein abundance is linked to resting and post-training mitochondrial content in human muscle": Table S6

### Sheet: Fig 6 b,c  - MitoVD, CS Changes
Change from Pre to Post Training for Mitochondria Volume Density (%) and Citrate Synthase (mol.h-1.kg protein-1) for MICT & SIT
	SIT MitoVD	MICT MitoVD		SIT CS	MICT CS
	0.011645	-0.00092094		-0.689207	0.548064
	0.0243028	0.00335385		0.517616	1.19835
	0.00195177	0.0201555		0.207188	0.0595884
	0.00198829	-0.00846669		0.765526	0.642728
	-0.0182935	0.0326787		0.374688	0.795303
	0.000183505	0.0191524		-0.187042	0.344321
	-0.0102221	0.0176849		0.219291	0.254505
	0.00257215	0.00742483		0.235775	0.473217
Mean	0.00176598	0.0113828		0.180479	0.53951
SD	0.0128443	0.0133955		0.445671	0.351381

### Sheet: Fig 6 d Profile Statistics
Figure 6D
Exercise	Fibre	Group1	Group2	P-Value	Adjusted P-Value	Significance		Legend
SIT	I	PRE	POST	0.00243575	0.0049	**		ns: P > 0.01
SIT	II	PRE	POST	0.708134	0.71	ns		*: P <= 0.01
MICT	I	PRE	POST	6.50507e-13	6.5e-13	****		**: P <= 0.001
MICT	II	PRE	POST	5.59694e-29	1.1e-28	****		***: P <= 0.0001
								****: P <= 0.00001
